# Endometriosis lesions are oligoclonal structures derived from the normal endometrium

**DOI:** 10.64898/2026.02.25.708037

**Authors:** Sigurgeir Ólafsson, Ásgeir Ö. Arnþórsson, Kirsten Kübler, Ásgeir Sigurðsson, Helga Sigrún Gunnarsdóttir, Hákon Jónsson, Bergrún Ásbjörnsdóttir, Louise le Roux, Jóna Sæmundsdóttir, Valgerdur Steinthorsdottir, Guðmundur Norddahl, Ingileif Jónsdóttir, Jón Gunnlaugur Jónasson, Droplaug Magnúsdóttir, Ólafur Magnússon, Anna M. Jónsdóttir, Ragnheiður O. Árnadóttir, Kári Stefánsson

**Author notes:** Please address correspondence to.

## Abstract

Endometriosis is characterized by the presence of endometrium-like tissue outside the uterus. The origin of this ectopic tissue is debated, with leading theories including retrograde menstruation and embryonic remnants. Using somatic mutations as markers, we show that endometriosis lesions consist of unrelated clones of epithelial cells, with stromal cells being distinct, and that lesions at different body sites have different sets of clones. We observed that mutation burdens, signatures and driver landscapes are similar in cells from lesions and normal endometrium and the distribution of somatic mutations along the length of chromosomes is consistent with uterine origin. Furthermore a large-scale screen of the normal endometrium of endometriosis patients identified clones that are ancestral to endometriosis, indicating that the ectopic tissue in endometriosis originates from the normal endometrium.
