## Supplemental Table 1 for "Endometriosis lesions are oligoclonal structures derived from the normal endometrium"

Delivery	Bulk_normal	YOB_bin	Normal	Total_microdissections	Lesional_microdissections	Aggregate_MEAN_Cov
Afhending01	FALSE	1990	Unmatched normal (P10_Normal)	6	1	64.597264
Afhending02	TRUE	1985	Blood WGS	24	13	471.288477
Afhending03	FALSE	1975	Unmatched normal (P10_Normal)	42	23	816.181928
Afhending05	TRUE	1980	Blood WGS	16	8	333.640773
Afhending07	FALSE	1975	Unmatched normal (P10_Normal)	9	5	166.342416
Afhending08	FALSE	1985	Unmatched normal (P10_Normal)	16	7	422.255946
Afhending09	FALSE	1985	Unmatched normal (P10_Normal)	11	6	223.862103
Afhending10	TRUE	1990	Polyclonal LCM normal	9	7	217.406946
Afhending15	FALSE	1985	Unmatched normal (P10_Normal)	7	7	121.167838
Afhending17	FALSE	1990	Unmatched normal (P10_Normal)	4	4	175.132703
Afhending18	FALSE	1990	Unmatched normal (P10_Normal)	40	32	1109.844627
Afhending19	FALSE	1990	Unmatched normal (P10_Normal)	12	12	236.013424
Afhending21	FALSE	1985	Unmatched normal (P10_Normal)	28	26	505.081408
Afhending23	FALSE	1985	Unmatched normal (P10_Normal)	14	14	285.327544
Afhending25	TRUE	1975	Polyclonal LCM normal	7	5	154.749952
Afhending28	FALSE	1990	Unmatched normal (P10_Normal)	8	4	169.995597
Afhending30	FALSE	1980	Unmatched normal (P10_Normal)	30	26	487.901171
Afhending32	FALSE	1985	Unmatched normal (P10_Normal)	14	12	231.582823
Afhending35	TRUE	1990	Blood WGS	12	12	214.066676
Afhending37	TRUE	1990	Blood WGS	23	20	540.163326
Afhending39	TRUE	1995	Blood WGS	10	10	193.367981
Afhending40	FALSE	1980	Unmatched normal (P10_Normal)	9	9	126.198923
Afhending41	FALSE	1985	Unmatched normal (P10_Normal)	6	6	136.902782
Afhending42	TRUE	1975	Blood WGS	22	22	421.477506
Afhending43	FALSE	1985	Unmatched normal (P10_Normal)	24	24	355.803094
