## Supplemental Table 6 for "Endometriosis lesions are oligoclonal structures derived from the normal endometrium"

### Sheet: Sheet1
Table S6. Primers used for the PCR amplification of segments of whole-uteri to screen for endometriosis-clone barcodes in all segments.
Primers designed for positive control regions: Codons G12 and G13 of KRAS and codons E542 to Q546 of PIK3CA. Used for all segments.
KRASa.F	CCCTGACATACTCCCAAGGA	KRASa.R	CTTAAGCGTCGATGGAGGAG
KRASb.F	TTGAAACCCAAGGTACATTTCA	KRASb.R	TCTGCAGTCAACTGGAATTTT
PRK3CAa.F	TTGGTTCTTTCCTGTCTCTGAA	PRK3CAa.R	CATTTAATGTGCCAACTACCAA
PRK3CAb.F	TGTGAATCCAGAGGGGAAAA	PRK3CAb.R	TTTAATGTGCCAACTACCAATG
Primers designed for mutations tagging two endometriosis clones found by LCM+WGS in endometriosis biopsies from patient 39.
chr3:147135686a.F	GCTAAGGTTTGGGACCTGAA	chr3:147135686a.R	CAAAGATCTTGGCATTTTGC
chr3:147135686b.F	ATTTCTGTGCACCCACAAGC	chr3:147135686b.R	GATGGAGGTGAGGAACTTGC
chr7:118632425a.F	CATTGCTAGCTTCTAGGGGTGT	chr7:118632425a.R	AAAATCCCCAAAAGTTGATGG
chr7:118632425b.F	GCAGAAACAGTTTTCAGGGAGT	chr7:118632425b.R	GGCAGGATGTCTTGTTTATCC
chr6:164895853a.F	CAATGAGACACAAGGCTCCA	chr6:164895853a.R	CTGAAGTTGGTACATGTCTACTCG
chr6:164895853b.F	GCACCCCTGAGAGGCTTTA	chr6:164895853b.R	CGTCTACTGGAGTGAGTAGATGTC
chr10:59412674a.F	GCATAGCGTCGATGGTCTTT	chr10:59412674a.R	CCAAGCCAGAAAACACTCTT
chr10:59412674b.F	AAAGGATTTCACTTCTCCTTCA	chr10:59412674b.R	CTAGCATGGCAGGCCAAC
chr6:70227948a.F	AAAGATGGAGTGTATGCTGCTTT	chr6:70227948a.R	CTTGCAAATCCACATGGTTG
chr6:70227948b.F	TGTTGTTCACTGCAGCCTTG	chr6:70227948b.R	TGGTTGCAATCCAAAGTATGTT
chr7:158242223a.F	GGGAGACCACAGCTCTACCA	chr7:158242223a.R	TTACGAGGCCATCATTACCC
chr7:158242223b.F	TCTAGACAGCACAGTCGCAAA	chr7:158242223b.R	GCCAAAGCCAGACAAACACT
chr1:82417594a.F	TGAAGGTGAACCCCTGTTTG	chr1:82417594a.R	TTTAGGGGTGGCAGAATGAG
chr1:82417594b.F	GGTAGAATGGAGGGCAACAA	chr1:82417594b.R	TTCCAGTTCCAATATCAATGTCC
chr8:35348757a.F	TGGAGCTTTAGATTACCCTAGGAA	chr8:35348757a.R	CAGCTTTCTATGAAGCCAAACA
chr8:35348757b.F	TCAATGTAGAATACACCAAGTTCTCA	chr8:35348757b.R	TGTTTGTGTTAACATATAATGGGTTT
chr22:16775733a.F	GAAACATGCCAGCTTCCTTT	chr22:16775733a.R	CATAATGCTTTTTCCAACCACA
chr22:16775733b.F	GCACTTTTTCTACTTCCTTGTGTG	chr22:16775733b.R	GACTGCAGTGGCACAATGTC
chr6:138346682a.F	AAAATTCACCTTCCCATACAGC	chr6:138346682a.R	TGCTAGAGAATGTTGTTTTACTTCC
chr6:138346682b.F	TGCAAAATTGTGGTTTTCACA	chr6:138346682b.R	ACTTCCTTACATCATTTGTACTGGT
Primers designed for mutations tagging six endometriosis clones found by LCM+WGS in endometriosis biopsies from patient 42.
chr10:109769356Fa	CATGTGCGACCAAGGTGATA	chr10:109769356Ra	CCCTCCCTTACCACAGCATA
chr10:109769356Fb	GCACAATGCCTGGTACATCA	chr10:109769356Rb	ATCACCTAGCCTCAGCCTCA
chrX:45944735Fa	AACCCTCCATGCTGATCCTT	chrX:45944735Ra	GCCAGGCTACAGAAGATTTGA
chrX:45944735Fb	TCCTTATTGCAGTCATTCCTGA	chrX:45944735Rb	GCAACTTCCACGTCCTTGAT
chr5:129009065Fa	CACATAATTCCACATCTTGGCTA	chr5:129009065Ra	GGAAGCCAGGTAGACGACAG
chr5:129009065Fb	GGTGCAATCTTGGCTCGTT	chr5:129009065Rb	AGGAAGCCAGGTAGACGACA
chr14:27834490Fa	GCACATGCGTTTGACAGAGA	chr14:27834490Ra	AAAAATTCAAGCCACCTGTAAG
chr14:27834490Fb	CTCCTGGTAATGATTGAAAAACA	chr14:27834490Rb	AGGCATAAATACACAAAAGGAAA
chrX:95828654Fa	GGGCAAGAGTACAAATGGAGAC	chrX:95828654Ra	TGTCTGATTGCTTTGGTTAGGA
chrX:95828654Fb	GCAAAAGAGCTCTCACTCAGG	chrX:95828654Rb	TTTGGCAGAGTTTTTAGGGTTT
chr14:46574846Fa	CCCAGGAGCACAACAAAGTAA	chr14:46574846Ra	TATCCTCCACTGTGCCCTTT
chr14:46574846Fb	CCATGGGTAACTGAGACTGTGA	chr14:46574846Rb	ACTGGATCATTCCCATCAGC
chr4:60234664Fa	GCAATCCAGTCTCCATCCTG	chr4:60234664Ra	TCAATGCGCTCTGTCAACTT
chr4:60234664Fb	GCAACCAAAGAATGGCTGAT	chr4:60234664Rb	TTGCATGCCTCAGCTACTTG
chr1:204823534Fa	CTGGTGGGAGGGGATTAGAT	chr1:204823534Ra	GGCAGTGAATGGGGAAGTTA
chr1:204823534Fb	GGTTTAACATCATCCTCCTTGG	chr1:204823534Rb	AGCCATTAACCAGCCTTGAC
chr6:49057679Fa	ACAGGCATCATGCAAGTTCA	chr6:49057679Ra	CTCAGGCCACTCTTTTGGAG
chr6:49057679Fb	TCAGTCAAAAGCAAGGGCTA	chr6:49057679Rb	CTCTTTTGGAGGATGCAAGC
chr12:128528197Fa	CCATTCTGTGCTTGTGGTTT	chr12:128528197Ra	TCCCCAAAAACACTGTCCAC
chr12:128528197Fb	GCAAAAGAATCCACTCAATGAA	chr12:128528197Rb	GCATCTGCTGCTCTGAGATT
chr1:215123222Fa	CCCCACCGAAAACATTCAT	chr1:215123222Ra	TTCAGAACTGACCATTATGAAATATG
chr1:215123222Fb	CGATCTCCTGACCTCGTG	chr1:215123222Rb	TACCCATAATTCCAGAATCCAGA
chr9:117035475Fa	GGAGCTTCTTGCACTTGACA	chr9:117035475Ra	GGATGGCTGTCTGGTAATCC
chr9:117035475Fb	CTGCCCTCATCCTGACAGAC	chr9:117035475Rb	GGAGCATCCAGCATTTGAAG
chr7:18609948Fa	TCCGTTTCCTGTGTCCAAGT	chr7:18609948Ra	TAAATGACCCCCTCCAAACA
chr7:18609948Fb	CTCCCCCAACTCCGTGAC	chr7:18609948Rb	TCCAAACACCTCCCACTTTT
chr8:123785141Fa	TCCATGGATTTGTACTATAAGGATCT	chr8:123785141Ra	TTTCCAACTCTCTGGCCTTG
chr8:123785141Fb	AAGGAATCTTAAATTGTTATGGTCA	chr8:123785141Rb	TTGCCCTCCCTACATCTACC
chr4:67406317Fa	GGAGACAGGATCTCCCTCTG	chr4:67406317Ra	CAGGAACAGAAAAGCAAGCA
chr4:67406317Fb	AACATTTTGGGAAAAATAACTCAA	chr4:67406317Rb	CAGGGAGGGAGAACATCACA
chr4:181902949Fa	ACAGGGAGGGGAACATTACA	chr4:181902949Ra	TGGTGGAAGAGTTGAACAATCA
chr4:181902949Fb	AGCTGGAAGCCATCATGC	chr4:181902949Rb	TGGTGAATAGGATCCCTCGTA
chr9:75453239Fa	GCTGTTTCACATTCCTCTGCT	chr9:75453239Ra	CAAAGCCCAGGAGTCCTACA
chr9:75453239Fb	TTATGCTTCTTGGCATCTGG	chr9:75453239Rb	TCTCCCCCTCTAAGGTCCTC
chr14:25695172Fa	AGGGTTTCGAGGAGAAGGAT	chr14:25695172Ra	AACAGTTCCCTCAGGTGCAG
chr14:25695172Fb	TGAAGCGAGGAGATGTGAAA	chr14:25695172Rb	GGGCTGAGGGTCAATGAAAT
chr2:49435929Fa	GCTTGTCTCAGCCTTCCAAC	chr2:49435929Ra	CTCCTGACCTCATGATCCAC
chr2:49435929Fb	CTGACCCCAAGTGATCTGCT	chr2:49435929Rb	ACGCCTGGCCCTTAATGAT
chr9:68550544Fa	AGGGAACAGGGTAGGAAGGA	chr9:68550544Ra	TGGCTCATTGCAGACTTGAC
chr9:68550544Fb	AAACCAAATTAAATCAAAGCAAAG	chr9:68550544Rb	CGTACCCACCCTGAGTACCT
chrX:62843442Fa	TGCAGGGCCATTCACTCTAT	chrX:62843442Ra	TGGGGTATGAACCTGACAGC
chrX:62843442Fb	AGAATAAATGCCCTGGTGGTT	chrX:62843442Rb	TAAGGCACATCAGGGGGTTA
chr1:185703229Fa	GCGAGTTGCACTGAATCAAA	chr1:185703229Ra	GGTCTTGGGCATGTCACTTT
chr1:185703229Fb	CCATAACTTGGCTGTAACATTGA	chr1:185703229Rb	AAAAGAACACCAAATGAAGCA
chr4:161395446Fa	ATTGCAAACATAGGGGCAAA	chr4:161395446Ra	TCCCACAGTTTTTCTCCTCAA
chr4:161395446Fb	TCTCCAGGTCAAGGCCTATC	chr4:161395446Rb	TGGCTGTCTTTTATGGTAGGG
chrX:129364353Fa	ACCTTCATGATGCGGCTAGT	chrX:129364353Ra	GTGGGGTATCACAGCAATCC
chrX:129364353Fb	TTCCTGTCATAACACTCCACCTT	chrX:129364353Rb	CCCCACAAGATGGAGGAATA
chr13:94801257Fa	TATTGCCCGGTCCCTTTAGT	chr13:94801257Ra	GGCCTTAAGCGTGTTTCAGT
chr13:94801257Fb	AACGTACAATGGAGCCTGAAA	chr13:94801257Rb	AGGTGAGGAGGTGAGTGCAA
chr12:14345637Fa	ATCCCGAGTTCATGCCATT	chr12:14345637Ra	GCCTAGGGGTTTGAGGCTAC
chr12:14345637Fb	CGATCTCCTGACCTCGTG	chr12:14345637Rb	CCCTCAAAACTCAATAAAAATGCT
chr13:71060488Fa	CTCATGTCTGGCTATTCTGTGC	chr13:71060488Ra	GATGGAGTCTCACCCTGTCA
chr13:71060488Fb	TTTGATAGCCTGCAATTAGGTG	chr13:71060488Rb	GATTGAAAATGAAAGGATGGAAA
chrX:84813161Fa	TTCACTGCACAGTCCCTCAC	chrX:84813161Ra	GAGCTCCTCTCTACCCCAAA
chrX:84813161Fb	CCAGAATGCACCATTTTTCA	chrX:84813161Rb	TGTCATTGCCCCTATTCAGC
chr10:8461891Fa	TGCTCTATCAAACCCATCACC	chr10:8461891Ra	GGACCTCTCCATAAGGAAGCA
chr10:8461891Fb	CTTTGGACCATGCAAGAACA	chr10:8461891Rb	GAACTTTTTGGCACCAGCTAT
chr19:47208798Fa	GGTGGCGCAATCTCAGTTTA	chr19:47208798Ra	CAAAGGGCTATTTGGCAATG
chr19:47208798Fb	ATGCCACCATACTCGGCTAA	chr19:47208798Rb	GCAGTCTAGGGCAGTGGTTC
chr8:78261238Fa	ATTTGCCTGCTTTGACATTC	chr8:78261238Ra	TTTCTCTCCCACTGGAGCAT
chr8:78261238Fb	TAAGGCAATTGCACCACACT	chr8:78261238Rb	TCTGTGACTGGAACATTTTTGA
chr6:101883064Fa	ACTTGGTTTGGTGAAAATGAA	chr6:101883064Ra	GCTGTTGGGTCATTTTTGTTG
chr6:101883064Fb	ACCATATGCGGTAACTTGTTTATG	chr6:101883064Rb	CACTGTTTTGCCCAATTCTG
chr3:35207917Fa	AAGGTGCACCATTCAAACATT	chr3:35207917Ra	CATTTGGTTTCCAAGCATTTG
chr3:35207917Fb	GCCAGAGAAAGCAACAGTGA	chr3:35207917Rb	TACTGAGTTCCAGATTCCATTGTTCTC
chrX:34215118Fa	ACCCCTTCCTTGCACCATA	chrX:34215118Ra	CCACCACCTCACCAGTACCT
chrX:34215118Fb	GGACATAGGGCCTGACAAAG	chrX:34215118Rb	TGCTTTCCATAATGGCTGAA
chr7:104664965Fa	GTCCCTTGCAACTTCTCAGC	chr7:104664965Ra	TTCCAACACCGAGTGAATGA
chr7:104664965Fb	CCACCTTGTCCTGAAAGTGC	chr7:104664965Rb	GGACCCAGTTGCTGAGTGTT
chr5:77591743Fa	CCTGGCTTTCGCTGTATCTT	chr5:77591743Ra	GAAAGGCCAATCCCACATAG
chr5:77591743Fb	TGATGGTAGCCAGCCTTTCT	chr5:77591743Rb	ACATGGCCTCAATACATATCAA
chr5:25228267Fa	TTCCACAGAGCTGGTCATTG	chr5:25228267Ra	ATCACCAAGAGTGGGGTGTT
chr5:25228267Fb	ACATTGGGGAATATCTGCTGAC	chr5:25228267Rb	TGGTCCATTTTGGAGAATGTTT
chr16:7666516Fa	GAGCAGTCTGAAGCCCATTC	chr16:7666516Ra	CGATATGCCCCAATCGATAC
chr16:7666516Fb	CAGAATGGTAGTTGGCATCG	chr16:7666516Rb	ACAAAGGGACACTTCTGTGG
chrX:121706494Fa	GAACTGTTGCTGGCATTCCT	chrX:121706494Ra	AATTCTGATGCCCCAAGCTA
chrX:121706494Fb	AGAGCCACAGGGAGTTGCT	chrX:121706494Rb	GCATGGCCAAATGTTTTCTT
chr12:93632710Fa	TCTCTCTCCTGCCACGTTGT	chr12:93632710Ra	CCAAATGGGAGAAATTGACG
chr12:93632710Fb	GCATTTCCCCCTTTGCTATC	chr12:93632710Rb	GGCCCTATGCAAGTCCAA
chr10:99083432Fa	GAAACACTGGCAAAGGCTGT	chr10:99083432Ra	TTGGCACCAAAAGCATATTT
chr10:99083432Fb	AAGCCAAGCCTTCAAGCAT	chr10:99083432Rb	TGCCCCCTGATTTTTAATCC
chr3:61842307Fa	AGAACTTGGGTCACCACACA	chr3:61842307Ra	TCCTCTCTTGCCCTGGAATA
chr3:61842307Fb	GCAGCACTGAACAGGACAAG	chr3:61842307Rb	ACATTGCCCTGAGAGGGTTT
chrX:86473288Fa	TCCATCACCACAAGCGTTTA	chrX:86473288Ra	GCAACAACATGGATGGAAGT
chrX:86473288Fb	CGCAACAGTTAAATGGGGTA	chrX:86473288Rb	AAGTGAAATAAGCCAGGCACA
chr16:46571498Fa	GATCTTGCAATCCAGGCTGT	chr16:46571498Ra	TCCATAGCACATGAGCCAAC
chr16:46571498Fb	CCAACCAAATGTCCTCCCTA	chr16:46571498Rb	AACGAATGAAACCGTTCCTG
chr8:61576418Fa	TCCCCTGATCACCTTGAGTC	chr8:61576418Ra	GCTCCCCCTCCATATGACTT
chr8:61576418Fb	TGAAAGGGGACATGCTTCAT	chr8:61576418Rb	TATGGGAAGGCGCAGGTAT
chr12:121607540Fa	ATGCTGAGGTGGAAGGATCA	chr12:121607540Ra	AGCCTGGGTGAGAGAGTGAA
chr12:121607540Fb	AGGCTGAGGTAGGCAGATTG	chr12:121607540Rb	AGACTCGGTCTCTGGTGAGG
chr6:123960694Fa	CACATAGTGGCTCTGCCTCA	chr6:123960694Ra	TCCTGCTTTGCATCTGTCAC
chr6:123960694Fb	CCAGTAAGCCCTTGCTGTTG	chr6:123960694Rb	GTAGCCCCCACTCCCTTACT
chr6:91444215Fa	GGCATATGTCGTATTTCCAAGC	chr6:91444215Ra	TCCCAGCTGTAACAGAAGCA
chr6:91444215Fb	CCAAGCTTTAAAGAAAACATTTGA	chr6:91444215Rb	GTACGCCAACAACCCATAGC
chr18:8680022Fa	AGCGCTGTGATTACAGGTGA	chr18:8680022Ra	TGCACTTCCTGTAACCTCCTCT
chr18:8680022Fb	TCCCGCCATGTTCTGTATTA	chr18:8680022Rb	AGAGTTAAACATGTGTGCACTTCC
chr1:66289291Fa	GAAATGGAAGACTGGGCAAC	chr1:66289291Ra	TATATGCCACCAACCCCATT
chr1:66289291Fb	TGCCAGACATTTTGCTAGGC	chr1:66289291Rb	ACCGGCCTTCTTTCTCAAAT
chr7:13442886Fa	CATAAATCCATGTGTTCTGCTG	chr7:13442886Ra	TTCTTGGGCTATAATCCACCAT
chr7:13442886Fb	CCAGTGTGTTACATACGTGACCT	chr7:13442886Rb	AAGAGAAGGAGCTTGGCACTT
chr9:94562083Fa	CGCAGCAAACGCAGATCTAT	chr9:94562083Ra	AAGCTAAGCACCATGGAGGA
chr9:94562083Fb	ACAGATGCAGACACACACAGG	chr9:94562083Rb	CTCCCAGGTTCACACCATTC
chr2:38226760Fa	GCCTTCCAAGTGAAGGAAAAT	chr2:38226760Ra	TGCTTGTTTTAGGTTTATATTGCTC
chr2:38226760Fb	CTGAGGGAATTTGTTGTGAGTAG	chr2:38226760Rb	TGTGGGATCTTAGATGATTGGT
chr21:22258514Fa	CATTGAATTCACCGCAGATG	chr21:22258514Ra	TCATTGCAGGTGGTATGAGG
chr21:22258514Fb	TTTGAATTCATGGTAGATGATAGC	chr21:22258514Rb	TCCTCTGCATTTGGATTGC
chr2:192802597Fa	GTGGGGCATATTCAGTCCAT	chr2:192802597Ra	CACATCTGTATCTTTAAGGTGAGTTTC
chr2:192802597Fb	ATGTCACGACATGCATGGAA	chr2:192802597Rb	TTAAAACCCATATTAGTGTTTGACAT
chr4:130072633Fa	ATCCCCTACATGTTGGATCA	chr4:130072633Ra	GCATAACCTGGACTGGGATG
chr4:130072633Fb	TCACAGGTTTGCCAGTTTAGC	chr4:130072633Rb	ACAGTCCTTGTGGGTTCTGG
chr13:22947689Fa	TCCTCCTTTCCAATCCTCAC	chr13:22947689Ra	TACCTGGATAACGGCTCCAC
chr13:22947689Fb	TTGTCTACCCCAAAAATATGAAAAT	chr13:22947689Rb	GGGGTGGGAGTCATCAACA
chr18:22975947Fa	TTGTGTGCCACTTCCTCTTG	chr18:22975947Ra	AGACCAATCACATGGGAGGA
chr18:22975947Fb	AAATGGGGAAACCAAAGGTC	chr18:22975947Rb	AGGTTCCTTTCCTCATCTGACT
chr5:178799954Fa	AAGCCCAAGGAACTGCTACA	chr5:178799954Ra	CCCAGAGTTTGCGATCAGTC
chr5:178799954Fb	AGAGCCATTCTGCCAAACC	chr5:178799954Rb	GCAAGAGGGAAACCATGAAC
Primers designed for mutations tagging six endometriosis clones found by LCM+WGS in endometriosis biopsies from patient 43.
chrX:28348066a.F	TGCATAATGCTGAGGTTTGG	chrX:28348066a.R	TGACAACAGGGATGAAGCTG
chrX:28348066b.F	AAATATGTGCCCTTTGACCA	chrX:28348066b.R	TGGTGAGAGATAGGGGTCCA
chr2:162874815a.F	CAAATGGGACCACTTCATGTT	chr2:162874815a.R	TTGCTGGATCATGTGGTAGC
chr2:162874815b.F	CCCTACAAACACAGGTAACCAAA	chr2:162874815b.R	TTTGCAGAACCTCCAAACTGT
chr11:87685486a.F	GCTCCCACTATCCACCATCT	chr11:87685486a.R	CAAACAAACTTTAATTCTTTCTTAGGT
chr11:87685486b.F	GCCACCTCCTTTTGTTTGTAAG	chr11:87685486b.R	TTCTCTGACTTTTGCTTGGAA
chr4:142507379a.F	GGATGGGCATGGTGTCTTAT	chr4:142507379a.R	CCTGCTTTATTGCCCTGAGA
chr4:142507379b.F	AGCCCTTAAAGCCCATTGAT	chr4:142507379b.R	ACTCCAAGTTCAAGCTGCTG
chr5:173353093a.F	AGGGACCGTGCCAATAATTT	chr5:173353093a.R	CTACTGACCAACTAGCCCCACT
chr5:173353093b.F	AAGCGGGACAGAAAACACAT	chr5:173353093b.R	GGCTCCACAGAGAACAGGAA
chr16:49164652a.F	AGCTATAGCCTGAATGCAACTG	chr16:49164652a.R	TGATACTCCAGCAATGCAGA
chr16:49164652b.F	GGCTTTCAGAATTGAACCACA	chr16:49164652b.R	ACGCATCAAGTGAAATTTTTG
chr15:97462783a.F	TTGGCACTGATTCAAGATGG	chr15:97462783a.R	CGGGGGTGATACAAAGGATA
chr15:97462783b.F	AGCCATCGAGTTTGCTCCT	chr15:97462783b.R	GATTGGTGGTTGAGGAGAGG
chr2:41007850a.F	AAATCCGCACTCCATTTATGA	chr2:41007850a.R	TGGGTGATTTTTAGCATCCTG
chr2:41007850b.F	TCCTATATGGTCCCTTTAGCC	chr2:41007850b.R	TTTGATATTCCATTTAATTCCATACAT
chr4:23095473a.F	GCCACCCAAAAGCCCTAATA	chr4:23095473a.R	ATCCCTGCCACCATGTTATC
chr4:23095473b.F	TCCTAAGCTACAGAGGCCATAGA	chr4:23095473b.R	CTGTAGCATGCAACGCTGTC
chr2:225846998a.F	ATGGGCAATTTTCATGCTCT	chr2:225846998a.R	TTCACTGGAAAGCCAAAAATG
chr2:225846998b.F	TGAATGACCCATGTTTGGTTT	chr2:225846998b.R	TGTGGAAAACTGGGATACAGC
chr5:60702587a.F	ACTACCACCACCCATTTGCT	chr5:60702587a.R	TGGGCACTTTAAATACATGCTG
chr5:60702587b.F	CCTCTAAGCTCCATGGAAGAGA	chr5:60702587b.R	CCGTGCAATGACTCTTTGTG
chr3:109523261a.F	GGAGGAAGTTCGAACCCATT	chr3:109523261a.R	TTTCTGCCGAGAGAACCACT
chr3:109523261b.F	GACGATCGAACTTCTCTGAGC	chr3:109523261b.R	TGGGGTTGCTGTTCTCAA
chr21:29690835a.F	GCCACTGGACAGGAGCTTTA	chr21:29690835a.R	CACACCAACACACCTGGCTA
chr21:29690835b.F	GCTCAACATCAGGCCTCTTT	chr21:29690835b.R	CAAGTAGTTGGGACGACAGG
chr4:131200485a.F	CCATTAATCCATCAAGGGACA	chr4:131200485a.R	GAATCCTTGCACACTGTTGG
chr4:131200485b.F	CCTCCAGGTTCATTCATGGT	chr4:131200485b.R	ATTATTGGCCTGGCGTGTT
chr10:56045876a.F	CTGATGGGCACCTGTATTGA	chr10:56045876a.R	GGTCTATGTGTCTGCTTTTCTACC
chr10:56045876b.F	ATGCCTCTGCCACTGTGAA	chr10:56045876b.R	TTTCATTGGTCTATGTGTCTGC
chr5:92730588a.F	GGATTTCTGCAAAATGTTTCCT	chr5:92730588a.R	TTGAGCTTGATTTTGGCTGA
chr5:92730588b.F	TCAGACTGACTTGCTGATTGC	chr5:92730588b.R	TTCACAAAAGTCCAACAGTGG
chr9:3975863a.F	GGCGATTTGACTTTTTGGAA	chr9:3975863a.R	GATTGGCTGCTGATCTGATG
chr9:3975863b.F	ACCTCTGGCACTTTTCTGGA	chr9:3975863b.R	TGAGCAGTGCGACCTTTACA
chr20:7059038a.F	ATGCCTATGGCTTTTCCACA	chr20:7059038a.R	AATCCAAGCAGACTGTGAGGT
chr20:7059038b.F	TCCAGGGCACACTGTTGTAA	chr20:7059038b.R	ATAAGCCTTGGGACCCTGTT
chr8:79846017a.F	CTAGAGTGCAGCGGTGTGAT	chr8:79846017a.R	TCTGCTAGCTTTGGGATTTG
chr8:79846017b.F	ACAGAGTCTTGCCCTGTTGG	chr8:79846017b.R	TGGGATTTGTTTGTTGTTGG
chr5:88832151a.F	CATGGGCTTCCATACAGTCA	chr5:88832151a.R	GTAGGAAGGCCTGGGAACAT
chr5:88832151b.F	CTGGCCCCAATTAAACCAC	chr5:88832151b.R	GAGCTCTAAATCCTGAGGCTACC
chr1:196667285a.F	TCAAACTATGATGGTGGATTGC	chr1:196667285a.R	GATTGTCTGACTGGATAAAAGCA
chr1:196667285b.F	TGGATATTGGAAACAGTGTGCT	chr1:196667285b.R	GAGAGTAAATGATAAAAACCAATATGC
chr3:68740437a.F	CACCCCAGGATGTTAAGAGG	chr3:68740437a.R	TGACACCAAAAGTACAGGCAAC
chr3:68740437b.F	GCTGACTTTGAGCCAGTCAC	chr3:68740437b.R	AGGGAAAAAGGTCCTTGATATTG
chr16:35721459a.F	CCTGGCCATGTAAGGTGTCT	chr16:35721459a.R	TTCCATTTCCTAGCCAAGCA
chr16:35721459b.F	CAGACCCTGTTTGCCTGAGT	chr16:35721459b.R	GCAGTTTTCCAGTGGTCTTAGC
chr19:18825821a.F	CCCAAAGTGCCAGTGTCAG	chr19:18825821a.R	CTATGGGATGGAGCAAAAGC
chr19:18825821b.F	CCCAGCCATGCATTTTATTC	chr19:18825821b.R	ATCAAAACAGAGGCTCTCAGC
chr13:45583152a.F	TCCAGGAACATCAGGAAACC	chr13:45583152a.R	CAGGCAGCAACAAAAGACAG
chr13:45583152b.F	CACCAACTTCCCACAATTCC	chr13:45583152b.R	GCTCTCAAAAGTGCAAACTGG
chr2:78411495a.F	TGCATGTCTATGTCTTGGAGCTA	chr2:78411495a.R	TGTTCATGGCAAAGAAAAGAC
chr2:78411495b.F	GAAAGGTCTTCAGAACCTTAGGA	chr2:78411495b.R	TGGGATGCATCAGTGAACAG
chr7:146081347a.F	TCCACCCATATTATTGCATGA	chr7:146081347a.R	CCATAGATGAGGGGATCGAA
chr7:146081347b.F	CCCAAAAGTGAATTTGGCATA	chr7:146081347b.R	CCAGGGATATGTGAAGACACTGTA
chr15:37204839a.F	TCATTTCAGGTTTCCAGGTTG	chr15:37204839a.R	AACCCGGATTGCACTGTTAG
chr15:37204839b.F	GGTTCCCGTTTCTTTGAGGT	chr15:37204839b.R	CAGCCTAACTGGGAAAGATCA
chr7:86587895a.F	ACTACGTTTCATAAGCCAAGGA	chr7:86587895a.R	GCTCTTCTTGTTGTGTTGATCC
chr7:86587895b.F	CTGCAGGCCAGAAGACAG	chr7:86587895b.R	TCCTTTTGTTTGGCTTGGTA
chr1:209125142a.F	AAGGCCAGATGTAGTGGTGTG	chr1:209125142a.R	GGAGGGGGTAAATGTCCAGT
chr1:209125142b.F	ATCACTGGGGCTGAGGAGTT	chr1:209125142b.R	TGGCTGCAGTTTCCCTATG
chr3:36818477a.F	CTGGGGGACAAAGCTAGACA	chr3:36818477a.R	CCCTGTGCTTCTCATCCAGT
chr3:36818477b.F	GCCTCAGTTTCCATCTGCAT	chr3:36818477b.R	GTAGCCTGGCAGGAAAGGAT
chrX:106837222a.F	GCTGAAACAATGGACAGCAA	chrX:106837222a.R	GCCACCCTAGTGGGTATGAA
chrX:106837222b.F	CACCCCCAAAAAGATGTTGTA	chrX:106837222b.R	TCCCAACAGCAATACATGAGA
chr8:108701597a.F	AGGAAGAAGGCAATCCTGGT	chr8:108701597a.R	CAAAATCGCTTCTTGGGATT
chr8:108701597b.F	AACTGGGAGATTTCCTGCTG	chr8:108701597b.R	TCAATTTGGGGAGAAAAGACA
chr4:156498503a.F	AACCAAACATCATCTGGGTCA	chr4:156498503a.R	TGTTGCAGTCCAACTCATCC
chr4:156498503b.F	TGGATTGAATCTCCAGTGCTT	chr4:156498503b.R	GGCCAAATGAATTTTTGGAA
chr7:57686613a.F	GCGATACTTTCCCGTTTGAA	chr7:57686613a.R	GCAGCCCACATTGATTAAGAA
chr7:57686613b.F	GAAAATCGACACCCCAAAGAT	chr7:57686613b.R	TGGAGCAGCTACTGAAACTTGA
chr18:1554604a.F	TTGTAGTCATTTTGGATGCCTTT	chr18:1554604a.R	GGTGGGTGAAGGTCGAAATA
chr18:1554604b.F	ATCTGACAGTGCGTTTTGTTG	chr18:1554604b.R	ATGTGATGTCAATGTGCCAAA
chr1:99973092a.F	GCTTCTGGAGACAAGATGAGC	chr1:99973092a.R	TGTGATGATGTTCAAGCTATTTCA
chr1:99973092b.F	TGCTTTTCTGTTCCATGTTTT	chr1:99973092b.R	GCTATTTCAGTTACCCAGACAGGT
chr9:80583046a.F	CCAATTGCCAAGCTTTGTTT	chr9:80583046a.R	TGCCATGGGGTGATAGAGA
chr9:80583046b.F	TGACCGAGAAGCAGGAAGAA	chr9:80583046b.R	CAAACCTGTGAGCCTTCCAC
chr1:152833319a.F	CTCAGACCACAGTGCAATCAA	chr1:152833319a.R	TTCTGTTGGATCGATGGTGA
chr1:152833319b.F	TCTGGGACACATTCAAAGCA	chr1:152833319b.R	GCCTCAATTTCAGAGCCTGT
chr1:184542424a.F	TTTGCTTTCAGGCAAATTCC	chr1:184542424a.R	TGACATGCTTGCCAGGTACT
chr1:184542424b.F	GGGTCTCACGTGAACATCCTA	chr1:184542424b.R	ACACATAGCGTGTGCTCCAT
chrX:18003159a.F	CCCAGACCAAAGGCTAGAAA	chrX:18003159a.R	TGCTCAGCACCAAGGACATA
chrX:18003159b.F	CGAGAAATTTTTCCCCAACA	chrX:18003159b.R	ATCCCCACCATCATTTTACAG
chr6:115089850a.F	TCATCAGGTGGTTCAGGATTC	chr6:115089850a.R	CCAGGACAGGACTCTGCATT
chr6:115089850b.F	TGGGTTTACTTGGTCCTTGA	chr6:115089850b.R	TGAAGCTTGTGAACCCATTT
chr12:102726041a.F	AGGAGTGGGGTTTGTTACCAT	chr12:102726041a.R	TTAGCCTATTCCTGCCACCA
chr12:102726041b.F	AGGTTCCCCATTACCCACA	chr12:102726041b.R	TCACTGGTTCCCCTGTGAAT
chr1:166553632a.F	TGCTTTTGTTGCTTCATGCT	chr1:166553632a.R	CTTTTCCATGCTTCCCATTC
chr1:166553632b.F	CCAGGAGGTAAGCCCAAAGT	chr1:166553632b.R	GGTGCCACTTTGCATGTTT
chr11:41848802a.F	AGGACTGGTTCTGGCCATTT	chr11:41848802a.R	TTCATAAAGGTGGTCCTGACA
chr11:41848802b.F	TGGCCTAAAACGATGTTGTG	chr11:41848802b.R	CAACAGGTTACAGGAGGAGCTA
chr2:167994783a.F	CTCCCAGCAACCACAAATCT	chr2:167994783a.R	AGACAAGATTGCACCACTGC
chr2:167994783b.F	CAAAATGTTGTGCAACCACTA	chr2:167994783b.R	GTTGCTTAATACCTCTCCCATCA
chr8:69449575a.F	CAAACTGTTGCATTTGCTTCC	chr8:69449575a.R	GCAACACAGGAGCATGAAGA
chr8:69449575b.F	CCAGTATTTTTCCCACTGAGC	chr8:69449575b.R	CCCTGGCCTCTTGACCTAAT
chr2:530901a.F	TGGCCAATGGTGTATTGTTT	chr2:530901a.R	GGCCTGCAAAATACTCTCTGA
chr2:530901b.F	TTTAAAGCAGCAATCAGAGGAA	chr2:530901b.R	AGGTTGCATGGCATGTTTTA
chr15:72693691a.F	TGGGTGAGAGAATCTAGATCAGG	chr15:72693691a.R	CAGTGGGCCAAGATCACAC
chr15:72693691b.F	TTTGCCTTTGTTGTTGAAAATTA	chr15:72693691b.R	TGGGCGATAAGAGCAAAACT
chr11:56601998a.F	CTCCTGAATTGGAGGCAGTC	chr11:56601998a.R	ACCTTCTCCCGATACCATCC
chr11:56601998b.F	GCTCCTTTAGGGTCAAGGATTT	chr11:56601998b.R	ATCCCATTCCTACATCACTCTTG
chr7:57503122a.F	CACACTGTAACCCAGGCTGA	chr7:57503122a.R	GGGTTGTCAAGGGCAGAATA
chr7:57503122b.F	TGTTGTGTTTGTTTTGAGATGG	chr7:57503122b.R	AATAATTTTCCCAGGGGTTGTC
chr12:108205281a.F	GGTCTTAGGGAGGCCACTTC	chr12:108205281a.R	GCCTCTATTGTGGGTCAAGG
chr12:108205281b.F	TTCTGGGCCGCTGTTAAAT	chr12:108205281b.R	GGCATCAAATTAAGATGAGTAGAATA
chr13:62961298a.F	TTCCAGCCAGTCCCTCTCTA	chr13:62961298a.R	CCAGGAAGATTTTGCCTCAA
chr13:62961298b.F	ATACCCCTGGATTGTCCAAA	chr13:62961298b.R	CCAAAACCCATGGATGCTTA
chr7:109396079a.F	TCACGAATGCTGGGTAGCTT	chr7:109396079a.R	GAAATCCTTGAATTGCCCTCT
chr7:109396079b.F	TTCATGACAAGTGGTTTTGAGA	chr7:109396079b.R	ATTTGGCAAACATAGTGATCAAA
chr3:38766783a.F	CCCCTTGATCATGGTGTGTT	chr3:38766783a.R	TTGATTGACCATTGGCAAGA
chr3:38766783b.F	ATCATCCCTACCTCCCTGGT	chr3:38766783b.R	GGCTACTATGAACACCTTTATTTGC
chrX:105109885a.F	TGCTGAGAAGAGGGGAAAAT	chrX:105109885a.R	GGCTGGGTATCATGGAAAGA
chrX:105109885b.F	GGGGATGGTGAAAATGTTCTAA	chrX:105109885b.R	CGGAAGTTGTGAAGGGCTAC
chr12:104521990a.F	ATGGAGGTGTCCTGCGTAAC	chr12:104521990a.R	GAAGTTCGCTCTGTGCTCCT
chr12:104521990b.F	CACATCCTGGGAAGAAATGG	chr12:104521990b.R	TGAGAAAAAGAGCCAAAGCAA
chr5:33010265a.F	TAAGCAGATGGCATGTTTGC	chr5:33010265a.R	GGTCAATGATCATATTCCTCCA
chr5:33010265b.F	GCATGTTTGCGATTGACAGA	chr5:33010265b.R	TTCCATCTAAGTATTGGGGTCAA
chr10:57396533a.F	CCCCCAGAGAGTCTATGCAA	chr10:57396533a.R	TTCCCATGTGAGAGCAATACC
chr10:57396533b.F	GGCCTCTTTGCTCATTCAAA	chr10:57396533b.R	TCTGGGAAGCATCCCTTTCTA
